# Evolution of the Jawed Vertebrate (Gnathostomata) Stomach through Gene Repertoire Loss: Findings from Agastric Species

**DOI:** 10.1101/2024.12.02.626498

**Authors:** Jackson Dann, Frank Grützner

**Affiliations:** School of Biological Sciences, The University of Adelaide, SA, 5005, Australia; Robinson Research Institute, The University of Adelaide, SA, 5005, Australia

## Abstract

Independent and convergent gene loss, such as the loss of gastric enzymes (*Pga*, *Pgc*) and proton pump subunits (*Atp4a*, *Atp4b*) in monotremes and polyphyletic teleost species have been associated with the agastric phenotype – stomachs lacking gross morphology, gastric glands and acid secretion. The loss of the key gastric hormone gastrin (*Gast*) has been observed in monotremes, but not corroborated in agastric teleosts. Furthermore, it is unclear how this loss affects the evolution and selection of the native receptor (*Cckbr*), gastrin releasing peptide (*Grp*) and receptor (*Grpr*), or if there are further gene losses associated with the agastric phenotype. We investigated the evolution, selection and conservation of the gastrin physiological pathway and novel gastric genes in a broad range of gastric and agastric vertebrates. Our analyses showed no correlation between the losses of *Gast* and *Grpr* with the agastric phenotype in vertebrate lineages. We identified genes implicated in gastric mucosal maintenance and development (*Gkn1*, *Gkn2*, *Tff1*, *Tff2*, *Vsig1*, *Anxa10*) that are lost in agastric species except the echidna, which retained some of them (*Gkn1*, *Tff2*, *Vsig1*). Our findings demonstrate a convergent repertoire of gastric genes lost in agastric species, partial retention of gastric functionality in the echidna, and the diversified roles of gastrin pathway constituents in vertebrate lineages.
