## Supplementary Table 1 for "Evolution of the Jawed Vertebrate (Gnathostomata) Stomach through Gene Repertoire Loss: Findings from Agastric Species"

### Sheet: GKN1
	Sequence Retrieval				Phylogeny
	Common Name	Scientific Name	NCBI Accession Number		Substitution Model	Outgroup Protein	Accession Number	Outgroup Species
	Humans	Homo sapiens	EAW99859.1		FLU+G4	GKN2	AAH99445.1	Mus musculus
	House Mouse	Mus musculus	AAH99446.1		FLU+G4	GKN2	XP_020840872.1	Phascolarctos cinereus
	Brown Rat	Rattus norvegicus	EDL91271.1		FLU+G4	GKN2	XP_062477043.1	Pezoporus occidentalis
	Horse	Equus caballus	XP_014586451.1
	Cow	Bos taurus x Bos indica	XP_027410215.1
	Pig	Sus scrofa	NP_001182708.1
	Koala	Phascolarctos cinereus	XP_020840868.1
	Gracile Agile Opossum	Gracilinanus agilis	XP_044515486.1
	Short-Beaked Echidna	Tachyglossus aculeatus	XP_038602343.1
	Chicken	Gallus gallus	NP_001392767.1
	Komodo Dragon	Varanus komodoensis	XP_044273304.1
	African Clawed Frog	Xenopus laevis	XP_018107221.1

### Sheet: TFF2
	Sequence Retrieval				Phylogeny
	Common Name	Scientific Name	NCBI Accession Number		Substitution Model	Outgroup Protein	Accession Number	Outgroup Species
	Humans	Homo sapiens	Q03403.2		DCMut+G4	TFF3	XP_042314322.1	Sceloporus undulatus
	House Mouse	Mus musculus	AAH50086.1
	Brown Rat	Rattus norvegicus	NP_446296.2
	Horse	Equus caballus	XP_005606220.1
	Cow	Bos taurus x Bos indica	AAI14897.1
	Pig	Sus scrofa	P01359.4
	Gracile Agile Opossum	Gracilinanus agilis	XP_044525171.1
	Short-Beaked Echidna	Tachyglossus aculeatus	XP_038616058.1
	Chicken	Gallus gallus	XP_040515646.1
	Spotted Gar	Lepisosteus oculatus	XP_006627955.2
	Vase Tunicate	Ciona intestinalis	XP_004227073.1

### Sheet: ANXA10
	Sequence Retrieval				Phylogeny
	Common Name	Scientific Name	NCBI Accession Number		Substitution Model	Outgroup Protein	Accession Number	Outgroup Species
	Humans	Homo sapiens	NP_009124.2		JTT+G4	ANXA9	XP_043935973.1	Protopterus annectens
	House Mouse	Mus musculus	Q9QZ10.2
	Brown Rat	Rattus norvegicus	NP_001102580.1
	Horse	Equus caballus	XP_023483898.1
	Cow	Bos taurus	NP_001178987.1
	Pig	Sus scrofa	XP_003359116.1
	Common Wombat	Vombatus ursinus	XP_027722813.1
	Gracile Agile Opossum	Gracilinanus agilis	XP_044537616.1
	Short-Beaked Echidna	Tachyglossus aculeatus	XP_038610986.1
	Chicken	Gallus gallus	XP_040527760.1
	Komodo Dragon	Varanus komodoensis	KAF7244166.1
	African Clawed Frog	Xenopus laevis	XP_018098710.1
	Spotted gar	Lepisosteus oculatus	XP_006629355.1
	Japanese Rice Fish	Oryzias latipes	NP_001098345.1

### Sheet: VSIG1
	Sequence Retrieval				Phylogeny
	Common Name	Scientific Name	NCBI Accession Number		Substitution Model	Outgroup Protein	Accession Number	Outgroup Species
	Humans	Homo sapiens	Q86XK7.1		JTT+G4	VSIG2	AAH99457.1	Mus musculus
	House Mouse	Mus musculus	Q9D2J4.1		JTT+G4	VSIG2	XP_062817311.1	Anolis carolinensis
	Brown Rat	Rattus norvegicus	NP_001100282.1
	Horse	Equus caballus	XP_005614458.1
	Cow	Bos taurus	Q29RR6.1
	Pig	Sus scrofa	XP_005658832.1
	Common Wombat	Vombatus ursinus	XP_027694700.1
	Gracile Agile Opossum	Gracilinanus agilis	XP_044538656.1
	Short-Beaked Echidna	Tachyglossus aculeatus	XP_038603629.1
	Chicken	Gallus gallus	Q9PWR4.1
	Komodo Dragon	Varanus komodoensis	XP_044283114.1
	African Clawed Frog	Xenopus laevis	Q91664.1
	Chinese Alligator	Alligator sinensis	XP_025071189.1
	Spotted Gar	Lepisosteus oculatus	XP_015206593.1

### Sheet: GAST
	Sequence Retrieval				Phylogeny
	Common Name	Scientific Name	NCBI Accession Number		Substitution Model	Outgroup Protein	Accession Number	Outgroup Species
	Humans	Homo sapiens	P01350.1		JTT+G4	CCK	P09240.3	Mus musculus
	House Mouse	Mus musculus	P48757.2		JTT+G4	CCK	Q9PU41.1	Gallus gallus
	Common Wombat	Vombatus ursinus	XP_027726091.1
	Gracile Agile Opossum	Gracilinanus agilis	XP_044531929.1
	Chicken	Gallus gallus	2114289A
	Prickly Gecko	Heteronotia binoei	XP_060112576
	Coelacanth	Latimeria chalumnae	N/A (Entered Manually)
	Japanese Rice Fish	Oryzias latipes	ALD51259.1
	Three-Spined Stickleback	Gasterosteus aculeatus	ALD51260.1
	Zebrafish	Danio rerio	N/A (Entered Manually)
	Sea Lamprey	Petromyzon marinus	N/A (Entered Manually)

### Sheet: CCKBR
	Sequence Retrieval					Phylogeny
	Common Name	Scientific Name	NCBI Accession Number	Paralogue Name		Substitution Model	Outgroup Protein	Accession Number	Outgroup Species
	Humans	Homo sapiens	P32239.1	N/A		JTT+G4	CCKBR	CAH1242803.1	Branchiostoma lanceolatum
	House Mouse	Mus musculus	P56481.1	N/A		JTT+G4	CCKAR	XP_697493.2	Danio rerio
	Common Wombat	Vombatus ursinus	XP_027720571.1	N/A		JTT+G4	CCKBR	XP_041062855.1	Carcharadon carcharias
	Echidna	Tachyglossus aculeatus	XP_038628284.1	N/A
	Platypus	Ornithorhynchus anatinus	XP_028906534.1	N/A
	Chicken	Gallus gallus	NP_001001742.1	N/A
	West-African Lungfish	Protopterus annectens	XP_043929341.1	1
			XP_043924164.1	2
	Japanese Rice Fish	Oryzias latipes	XP_004066731.1	A
			XP_011488233.1	B
	Pufferfish	Takifugu rubripes	XP_003966530.1	A
			XP_029697777.1	B
	Three-Spined Stickleback	Gasterosteus aculeatus	ALF99915	A
			ALF99916	B
	Zebrafish	Danio rerio	NP_001108186.2	A
			XP_017213239.1	B
	European Lancelet	Branchiostoma lanceolatum	CAH1242803.1	N/A

### Sheet: GRP
	Sequence Retrieval				Phylogeny
	Common Name	Scientific Name	NCBI Accession Number		Substitution Model	Outgroup Protein	Accession Number	Outgroup Species
	Humans	Homo sapiens	P07492.2		JTT+I+G4	GRP	AFK10693.1	Callorhinchus milii
	House Mouse	Mus musculus	Q8R1I2.1
	Brown Rat	Rattus norvegicus	P24393.2
	Horse	Equus caballus	XP_001489334.1
	Cow	Bos taurus	Q863C3.3
	Pig	Sus scrofa	P63153.2
	Common Wombat	Vombatus ursinus	XP_027724895.1
	Gracile Agile Opossum	Gracilinanus agilis	XP_044513729.1
	Chicken	Gallus gallus	NP_001264829.1
	Komodo Dragon	Varanus komodoensis	XP_044287400.1
	West African Lungfish	Protopterus annectens	XP_043927202.1
	Coelacanth	Latimeria chalumnae	ALD51558.1
	Pufferfish	Takifugu rubripes	XP_011602881.1
	Japanese Rice Fish	Oryzias latipes	XP_011479982.1
	Atlantic Salmon	Salmo salar	XP_013994369.1
	Three-Spined Stickleback	Gasterosteus aculeatus	N/A (Entered Manually)
	Zebrafish	Danio rerio	XP_027724895.1
	Elephant Shark	Callorhinchus milii	AFK10693.1

### Sheet: GRPR
	Sequence Retrieval				Phylogeny
	Common Name	Scientific Name	NCBI Accession Number		Substitution Model	Outgroup Protein	Accession Number	Outgroup Species
	Humans	Homo sapiens	P30550.1			NMBR	XP_690325.2	Danio rerio
	House Mouse	Mus musculus	P21729.2
	Brown Rat	Rattus norvegicus	P52500.2
	Horse	Equus caballus	XP_001490655.1
	Cow	Bos taurus	NP_001179668.1
	Pig	Sus scrofa	NP_001302569.1
	Koala	Phascolarctos cinereus	XP_020863130.1
	Gracile Agile Opossum	Gracilinanus agilis	XP_044522889.1
	Echidna	Tachyglossus aculeatus	XP_038613135.1
	Chicken	Gallus gallus	NP_989738.1
	West African Lungfish	Protopterus annectens	XP_043929061.1
	Coelacanth	Latimeria chalumnae	XP_005998813.2
	Pufferfish	Takifugu rubripes	XP_003969897.1
	Japanese Rice Fish	Oryzias latipes	XP_004081559.1
	Atlantic Salmon	Salmo salar	XP_045552776.1
	Zebrafish	Danio rerio	XP_695673.1

### Sheet: Genomes
	Genomes
	Common Name	Species	Genome	Assembly Level
	Humans	Homo sapiens	GRCh38.p14	Chromosome
	House Mouse	Mus musculus	GRCm39	Chromosome
	Brown Rat	Rattus norvegicus	mRatBN7.2	Chromosome
	Horse	Equus caballus	EquCab3.0	Chromosome
	Cow	Bos taurus	ARS-UCD2.0	Chromosome
	Pig	Sus scrofa	Sscrofa11.1	Chromosome
	Common Wombat	Vombatus ursinus	Bare-nosed wombat genome assembly	Scaffold
	Koala	Phascolarctos cinereus	phaCin_unsw_v4.1	Chromosome
	Gracile Agile Opossum	Gracilinanus agilis	AgileGrace	Contig
	Short-Beaked Echidna	Tachyglossus aculeatus	mTacAcu1.pri	Chromosome
	Platypus	Ornithorhynchus anatinus	mOrnAna1.pri.v4	Chromosome
	Chicken	Gallus gallus	bGalGal1.mat.broiler.GRCg7b	Chromosome
	Komodo Dragon	Varanus komodoensis	ASM479886v1	Scaffold
	African Clawed Frog	Xenopus laevis	Xenopus_laevis_v10	Chromosome
	Chinese Alligator	Alligator sinensis	ASM45574v1	Scaffold
	Japanese Rice Fish	Oryzias latipes	ASM223467v1	Chromosome
	Spotted Gar	Lepisosteus oculatus	LepOcu1	Chromosome
	Atlantic Salmon	Salmo salar	Ssal_v3.1	Chromosome
	Pufferfish	Takifugu rubripes	fTakRub1.2	Chromosome
	Platyfish	Xiphophorus maculatus	X_maculatus-5.0-male	Chromosome
	Zebrafish	Danio rerio	GRCz11	Chromosome
	Coelacanth	Latimeria chalumnae	LatCha1	Chromosome
	West African Lungfish	Protopterus annectens	PAN1.0	Chromosome
	Sea Lamprey	Petromyzon marinus	kPetMar1	Chromosome

### Sheet: Manual Sequences
	Manual Sequence Entries
	Sequence Identifier				Sequence
	Sea Lamprey GAST				MRNSLYLGWLLLAALSISGCLALPMIRSGAPRERERLHAELARDDVPMPGALVHLADETEEAGERHFLPLRQSLSLAAQDPLQESDNSPQFRLLRDRMRAYLQQGAAQLVPVRVPPRDVGHRLTDRDYIGWMDFGKRSAMDEEYYS
	Zebrafish GAST				MMAKFIVLTIVAMLVAACAASPLSKVKPVNTKRSAISPESSPEAHETPLARVRRSVGLSEDQRELMSRQLLQALSEIIQREDCLSDYQGWVDFGRRSSN
	Coelacanth GAST				MNNKVCVSLLVAVLATACLARSVANSRRLDRASVHSDASGRAVSHSGMVRRDAMGSLTPEQRHFVSKFLPQMYAELSNGGGFWKGDSMHPVHDRDYDGWMDFGRRSAEDLEEMD
	Western Clawed Frog GAST				MHNKGYISVLLAVLATASLCRPMADVESSHHGSPRKSPVTSELNRRDLMASLSHDQRQLISQLLPHLYAELSNGEAHFLPVQDRDYAGWMDFGRRSLEEPES
	Three-Spined Stickleback GRP				MGGVCGCSWSCRPMWRLFILLATVPCLLLSAGSPAAVVGKVYPRGKHWAVGHLMGKKSIESLPVLRQTNAEGHYLRLPGAPGATQRLTEAVMPQRSQKRTMPRAAGWLLRMRSGWREEERDKYLREMSDLLLMALKLRDQ EPT
